# Light contamination in stable isotope-labelled internal peptide standards is frequent and a potential source of false discovery and quantitation error in proteomics

**DOI:** 10.1101/2021.11.08.467684

**Authors:** Mogjiborahman Salek, Jonas D. Förster, Wolf-Dieter Lehmann, Angelika B. Riemer

## Abstract

In mass spectrometry-based proteomics, heavy internal standards are used to validate target peptide detections and to calibrate peptide quantification. Here we report light contamination present in heavy labelled synthetic peptides of high isotopic enrichment. Application of such peptides as assay-internal standards potentially compromises the detection and quantification especially of low abundant cellular peptides. Therefore, it is important to adopt guidelines to prevent false-positive identifications of endogenous light peptides as well as errors in their quantification from biological samples.
