## Supplementary Table 1 for "Light contamination in stable isotope-labelled internal peptide standards is frequent and a potential source of false discovery and quantitation error in proteomics"

### Sheet: plot_contam_i_no0_order
n	vendor	compound	L/H measured peptide mixture	% L/H	ppm	L/H in separately measured for single peptides	% L/H	ppm
1	2	K(h)LGEIVTTI++	0.000911147	0.0911147	911.147	0.00103	0.103	1030
2	2	YL(h)LPAIVHI++	0.000608496	0.0608496	608.496
3	2	AIVDK(h)VPSV++	0.000159321	0.0159321	159.321
4	2	AI(h)LDEVTHV++	0.000150712	0.0150712	150.712
5	2	Y(ox)MLD(h)LQPETTD++	0.000118143	0.0118143	118.143
6	2	YMLD(h)LQPETTD++	0.000108549	0.0108549	108.549
7	2	TLED(h)LLMGT++	7.36402e-05	0.00736402	73.6402
8	2	RTLED(h)LLMGT++	4.28077e-05	0.00428077	42.8077
9	2	(ox)MLD(h)LQPETT++	4.19462e-05	0.00419462	41.9462
10	2	TLED(h)LL(ox)MGT++	3.9965e-05	0.0039965	39.965
11	2	RTLED(h)LL(ox)MGT++	3.6662e-05	0.0036662	36.662
12	2	IRTLED(h)LL(ox)MGT++	3.20829e-05	0.00320829	32.0829
13	2	IRTLED(h)LLMGT++	2.84192e-05	0.00284192	28.4192
14	2	Y(ox)MLD(h)LQPETT++	2.11139e-05	0.00211139	21.1139
15	2	LLMGTLG(h)IV+	1.05927e-05	0.00105927	10.5927
16	2	DLLMGTLG(h)IV++	8.95938e-06	0.000895938	8.95938
17	2	ELQTT(h)IHDI++	5.86655e-06	0.000586655	5.86655
18	2	EYM(h)LD(h)LQPET++	0	0	0
19	2	YMLD(h)LQPETT++	0	0	0
20	2	EY(ox)M(h)LD(h)LQPET++	0	0	0
21	2	YM(h)LDLQPE+	0	0	0
22	2	Y(ox)MLD(h)LQPET++	0	0	0
23	2	YMLD(h)LQPET++	0	0	0
24	2	MLD(h)LQPET++	0	0	0
25	2	LL(ox)MGTLG(h)IV++	0	0	0
26	2	EDLLMGTLG(h)IV++	0	0	0
27	2	DLL(ox)MGTLG(h)IV++	0	0	0
28	2	MLD(h)LQPETT+	0	0	0
29	2	EDLL(ox)MGTLG(h)IV++	0	0	0
30	2	(ox)MLD(h)LQPET++	0	0	0
31	2	Y(ox)M(h)LDLQPE++	0	0	0
32	2	TLHEYM(h)LDLQP++	0	0	0
33	2	TLHEY(ox)M(h)LDLQP++	0	0	0
34	2	AA(h)LENTHLL++	0	0	0
35	2	T(h)LHEYMLDL++	0	0	0
36	2	FGP(h)VNHEEL++	0	0	0
37	2	A(h)LNEKLVNL++	0	0	0
38	2	KA(h)LINADEL++	0	0	0
39	2	T(h)LHEY(ox)MLDL++	0	0	0
40	1	TASEFDSAIAQD(h)K++	0.0450972	4.50972	45097.2
41	1	DIPVPKP(h)K++	0.000834644	0.0834644	834.644
42	1	ELGQSGVDTYLQT(h)K++	0.000284651	0.0284651	284.651
43	1	GISNEGQNASI(h)K++	0.000218524	0.0218524	218.524
44	1	NGFILDGFP(h)R++	0.00020099	0.020099	200.99
45	1	HVLTSIGE(h)K++	0.000171545	0.0171545	171.545
46	1	IGDYAGI(h)K++	0.000149082	0.0149082	149.082
47	1	SFANQPLEVVYS(h)K++	0.000145765	0.0145765	145.765
48	1	LSSEAPALFQFDL(h)K++	0.000130303	0.0130303	130.303
49	1	SAAGAFGPELS(h)R++	0.000106207	0.0106207	106.207
50	1	ELASGLSFPVGF(h)K++	0.000102782	0.0102782	102.782
51	1	GLILVGGYGT(h)R++	9.38118e-05	0.00938118	93.8118
52	1	GILFVGSGVSGGEEGA(h)R++	8.63176e-05	0.00863176	86.3176
53	1	LTILEEL(h)R++	2.52472e-05	0.00252472	25.2472
54	1	SSAAPPPPP(h)R++	2.4937e-05	0.0024937	24.937
55	3	IAES(h)LPVV+	0.000611357	0.0611357	611.357
56	3	SRFTGATI(h)I++	0.000538029	0.0538029	538.029
57	3	KST(h)LVRLLF++	0.00047497	0.047497	474.97
58	3	(h)LNPNDPYHTYY++	0.000404875	0.0404875	404.875
59	3	HTYYRH(h)KV++	0.000381468	0.0381468	381.468
60	3	SR(h)LSKEELI++	0.000330785	0.0330785	330.785
61	3	(ox)MLWLPHWG(h)L++	0.000309718	0.0309718	309.718
62	3	MLWLPHWG(h)L++	0.000296176	0.0296176	296.176
63	3	RVRKELQE(h)L+++	0.000238742	0.0238742	238.742
64	3	KVAKGHM(h)KL++	0.000235313	0.0235313	235.313
65	3	FL(ox)MLW(h)LPHW++	0.000207625	0.0207625	207.625
66	3	YHTYYRH(h)KV++	0.000195603	0.0195603	195.603
67	3	GKST(h)LVRLLF+++	0.000189497	0.0189497	189.497
68	3	RPM(h)VRSFT(ox)M+++	0.000188102	0.0188102	188.102
69	3	KVAKGH(ox)M(h)KL+++	0.000178264	0.0178264	178.264
70	3	KST(h)LVRLL++	0.000178103	0.0178103	178.103
71	3	RPM(h)VRSFTM+++	0.000176673	0.0176673	176.673
72	3	MATELGIV(h)L+	0.000174224	0.0174224	174.224
73	3	FGTT(h)VPFTSW++	0.000170246	0.0170246	170.246
74	3	F(h)LNPNDPYHTY++	0.000165091	0.0165091	165.091
75	3	TT(h)VPFTSW+	0.00016104	0.016104	161.04
76	3	GTT(h)VPFTSW++	0.000160171	0.0160171	160.171
77	3	S(h)VLTAFL(ox)ML++	0.000146404	0.0146404	146.404
78	3	RFGTT(h)VPFTSW++	0.000143931	0.0143931	143.931
79	3	LMLW(h)LPHW++	0.000140391	0.0140391	140.391
80	3	MLWLPHWG(h)LY++	0.000139455	0.0139455	139.455
81	3	KS(h)VLTAFL(ox)ML++	0.000138274	0.0138274	138.274
82	3	(ox)MLWLPHWG(h)LY++	0.000135843	0.0135843	135.843
83	3	GKST(h)LVRLL+++	0.000131446	0.0131446	131.446
84	3	RALYVDSLFF(h)L++	0.000122835	0.0122835	122.835
85	3	LRALYVDS(h)L++	0.000115624	0.0115624	115.624
86	3	L(ox)MLW(h)LPHW++	0.000111714	0.0111714	111.714
87	3	RP(ox)M(h)VRSFTM+++	0.000108371	0.0108371	108.371
88	3	ATE(h)LGIVLIGY++	0.000102844	0.0102844	102.844
89	3	KS(h)VLTAFLML++	9.18645e-05	0.00918645	91.8645
90	3	SRPRP(ox)M(h)VRSF+++	8.98496e-05	0.00898496	89.8496
91	3	SRPRPM(h)VRSF+++	8.52556e-05	0.00852556	85.2556
92	3	RALYVDS(h)LFF++	0.0328122	3.28122	32812.2	8.39e-05	0.00839	83.9
93	3	RIAES(h)LPVV++	7.50936e-05	0.00750936	75.0936
94	3	(ox)MATELGI(h)VLI++	7.45979e-05	0.00745979	74.5979
95	3	RALYVDS(h)LF++	0.00702474	0.702474	7024.74	7.34e-05	0.00734	73.4
96	3	ARIAES(h)LPV++	6.81527e-05	0.00681527	68.1527
97	3	MATELGI(h)VLI++	6.81401e-05	0.00681401	68.1401
98	3	RRGSRP(h)RP(ox)M+++	1.25669e-05	0.00125669	12.5669
99	3	(ox)MATELG(h)IV+	0.0111787	1.11787	11178.7	7.61e-06	0.000761	7.61
100	3	MATELG(h)IV+	0.0079879	0.79879	7987.9	6.6e-06	0.00066	6.6
101	3	GTT(h)VPFTSW(h)K++	0	0	0
102	3	FL(ox)MLW(h)LPHWG(h)L++	0	0	0
103	3	KS(h)VLTAF(h)L(ox)M++	0.000453096	0.0453096	453.096	0	0	0
104	3	STLVRLLF(h)RFY+++	0	0	0
105	3	STL(h)VRLLFRF+++	0	0	0
106	3	RRGSRP(h)RPM+++	0	0	0
107	3	VLIGYFTL(h)V++	0	0	0
108	3	(ox)MATELGIV(h)L+	0	0	0
109	3	ARIAES(h)LPVV++	0	0	0
110	3	FTGATI(h)IEEY++	0	0	0
111	3	SGSGKST(h)LV++	0	0	0
112	3	S(h)VLTAFLML++	0	0	0
113	3	KS(h)VLTAF(h)LM++	0.00134982	0.134982	1349.82	0	0	0
